# Single-nucleus transcriptomics reveals functional compartmentalization in syncytial skeletal muscle cells

**DOI:** 10.1101/2020.04.14.041665

**Authors:** Minchul Kim, Vedran Franke, Bettina Brandt, Elijah D. Lowenstein, Verena Schöwel, Simone Spuler, Altuna Akalin, Carmen Birchmeier

**Affiliations:** Developmental Biology/Signal Transduction, Max Delbrueck Center for Molecular Medicine, Berlin, Germany; Bioinformatics, Berlin Institute for Medical Science Biology, Max Delbrueck Center for Molecular Medicine, Berlin, Germany; Muscle Research Unit, Experimental and Clinical Research Center, Charité Medical Faculty and Max Delbrueck Center for Molecular Medicine, Berlin, Germany

## Abstract

Syncytial skeletal muscle cells contain hundreds of nuclei in a shared cytoplasm. We investigated nuclear heterogeneity and transcriptional dynamics in the uninjured and regenerating muscle using single-nucleus RNA-sequencing (snRNAseq) of isolated nuclei from muscle fibers. This revealed distinct nuclear subtypes unrelated to fiber type diversity, completely novel subtypes as well as the expected ones at the neuromuscular and myotendinous junctions. In fibers of the *Mdx* dystrophy mouse model, new subtypes emerged, among them nuclei expressing a repair signature that were also abundant in the muscle of dystrophy patients, and a nuclear population associated with necrotic fibers. Finally, modifications of our approach revealed the compartmentalization in the rare and specialized muscle spindle. Our data identifies new nuclear compartments of the myofiber and defines a molecular roadmap for their functional analyses; the data can be freely explored on the MyoExplorer server (https://shiny.mdc-berlin.net/MyoExplorer/).
