## Supplementary material for "Single-nucleus transcriptomics reveals functional compartmentalization in syncytial skeletal muscle cells": Table S1

### Sheet: Sheet1
d0	7 d.p.i.	14 d.p.i.
Arrdc2	Slc26a2	Gm29216
Gm26872	F830016B08Rik	Gm28661
Igf2bp3	Mettl21c	Gm10925
Fam117a	Gm4841	Gm28437
A730017C20Rik	Cish	Gm26870
Pfkfb3	Ankrd1	Gm13340
Pdk4	Timp3	Myh2
Gm37100	2810474O19Rik	H19
2310065F04Rik	Ddit4l	RP24-89C11.2
Mzf1	Col1a1	Gm28439
Tcap	RP23-56N1.3	Nmrk2
1110018N20Rik	5730419F03Rik	Gm28438
Mylk4	Apoe	Casq2
Fbxo32	Fhl1	Igf2
Gtf3c1	Xirp1	Casq1
Gpt2	Bhlhe40	Acta1
E230001N04Rik	Rcan1	Malat1
Cdkn1a	Upf3b	Ankrd23
Ucp3	BC023105	RP24-89C11.1
Tango2	Ankrd2	Dmpk
Plxna4	Csrp3	Hrc
4932441J04Rik	Sparc	Cox6a2
Cpeb3	Igfn1	Bend4
Gm26917	Ugp2	Bcl6
Dkk2	Tln1	Tmem38a
Ptp4a3	Prrc1	Mir99ahg
Pik3ip1	Myl1	Tpm1
Gadd45g	Eef1a1	Gm13341
D730001G18Rik	Socs2	Tm6sf1
Lrrc30	RP23-38L11.1	Itm2a
Gm26740	1110002E22Rik	Cbfa2t3
Smox	Tmsb4x	RP23-50E10.4
Mafb	Actn2	Kif1b
Hmgb1-ps8	Actc1	Dot1l
Zfp120	Slc16a6	G0s2
Glul	Nrep	Sypl2
Cyp27a1	Myl6	Gm10222
St8sia2	Bdnf	Nfic
Gm24601	Actg1	RP23-50E10.2
Gpcpd1	Sat1	Myl1
RP23-15G1.2	A230072E10Rik	Fabp3
Tbc1d1	Eno1	Tfrc
Tob2	Pdlim5	RP23-50E10.5
Plin3	Mkl2	Itga7
Ankrd9	Azin1	Lmod3
Klf15	Prkg1	Rtn2
Pde7a	Plcd4	Tpm2
Mt1	Adamts1	Lmod2
Rpl24	Parp3	Dleu2
Per3	Runx1	Tnk2
