## Supplementary material for "Single-nucleus transcriptomics reveals functional compartmentalization in syncytial skeletal muscle cells": Table S3

### Sheet: Sheet1
Rank	NMJ	MTJ-A	MTJ-B	Rian+	Bcl2+	Perimysium	Suz12+	Fiber repair	Sens.	Bag	Chain 1	Chain 2
1	Etv4	Nr6a1	Ebf1	Trp63	Nr2f1	Zfp956	Suz12	Egr1	Erf	Etv1	Sim1	Zbtb16
2	Zfp715	Smad3	Zeb2	Tsc22d4	Ar	Phc1	Hes1	Atf3	Myf5	Pitx2	Mixipl	Maf
3	Irf8	Zfp407	Stat1	Zeb1	Zbtb16	Zbtb1	Stat1	Sox9	Hey2	Zim1	Ybx2	Rorc
4	Etv5	Elf1	Tcf4	Clock	Epas1	Klf7	Rest	Runx1	Etv4	Prox1	Nfat5	Bcl6
5	Nfat5	Zfp141	Tshz2	Arntl		Zfp40		Myod1	Sox11	Lrrfip2	Six4	Gon4l
6	Tead1	Zfp561	Zfhx4	Arid5b		Rreb1		Stat3	Gfi1	Casz1	Smad3
7	Hes1	Foxo1	Stat2	Mxd4		Creb3l2		Nfat5	Ets2	Zbtb20	Klf9
8	Zfp30	Fzp266	Nfia	Runx1		Gata2da		Nfe2l2	Zbtb1		Sox4
9	Prrx1	Sox9	Nrf1	Hmbox1				Ddit3	Mef2c		Pbx1
10	Id3	Tulp3	Purb	Zfp871				Zbtb16	Cic		Pitx2
