## Supplementary material for "Single-nucleus transcriptomics reveals functional compartmentalization in syncytial skeletal muscle cells": Table S4

### Sheet: 200626.d0_cluster_number
cluster_name	d0	d7	d14	cluster_name	Mdx	cluster_name	Spindle
Bulk	1452 (91.2%)	872 (92.17%)	1506 (90.67%)	A	276 (14.23%)	Bag	21 (8.07%)
Gssos2	32 (2.01%)	10 (1.06%)	12 (0.72%)	B (Gpatch2+)	267 (13.76%)	Chain1	57 (21.92%)
MTJ-A	46 (2.89%)	17 (1.8%)	39 (2.34%)	Dying fiber	207 (10.67%)	Chain2	10 (3.84%)
MTJ-B	9 (0.56%)	6 (0.63%)	32 (1.92%)	C2	103 (5.31%)	spdMTJ	44 (16.92%)
NMJ	8 (0.5%)	4 (0.42%)	33 (1.98%)	C3	190 (9.79%)	spdNMJ	9 (3.46%)
Rian	9 (0.56%)	11 (1.16%)	12 (0.72%)	C1	166 (8.56%)	Sens	119 (45.76%)
Suz12	20 (1.26%)	16 (1.69%)	14 (0.84%)	Fiber repair	176 (9.07%)	Total	260
Perimysium	15 (0.94%)	10 (1.05%)	13 (0.78%)	D	173 (8.92%)
Total	1591	946	1661	E	146 (7.52%)
				Perimysium	134 (6.91%)
				Suz12+	101 (5.21%)
				Total	1939
