## Supplementary material for "Single-nucleus transcriptomics reveals functional compartmentalization in syncytial skeletal muscle cells": Table S5

### Sheet: Sheet1
Sample	# of 96 wells	Sex	Feeding	Light/Dark cycle	Time of sacrifice	# TA pooled	Sequencing platform	Multiplexing
Uninjured_b1	5	Male	Ad libitum / Food & water always accessible	6:30 am ON / 6:30 pm OFF	Noon (12:00pm)	2	Illumina HiSeq2500	10 plates (The other 5 were unrelated samples)
Uninjured_b2	6	Male	Ad libitum / Food & water always accessible	6:30 am ON / 6:30 pm OFF	Noon (12:00pm)	2	NextSeq500 High Output	12 plates (together with the uninjured_b3)
Uninjured_b3	6	Male	Ad libitum / Food & water always accessible	6:30 am ON / 6:30 pm OFF	Noon (12:00pm)	2	NextSeq500 High Output	12 plates (together with the uninjured_b2)
7 d.p.i.	10	Male	Ad libitum / Food & water always accessible	6:30 am ON / 6:30 pm OFF	Noon (12:00pm)	2	Illumina HiSeq2500	10 plates
14 d.p.i_b1	10	Male	Ad libitum / Food & water always accessible	6:30 am ON / 6:30 pm OFF	Noon (12:00pm)	2	Illumina HiSeq2500	10 plates
14 d.p.i_b2	10	Female	Ad libitum / Food & water always accessible	6:30 am ON / 6:30 pm OFF	Noon (12:00pm)	2	Illumina HiSeq2500	10 plates
Mdx_b1	10	Male	Ad libitum / Food & water always accessible	6:30 am ON / 6:30 pm OFF	Noon (12:00pm)	2	NextSeq500 High Output	13 plates (The other 3 were the spindle samples)
Mdx_b2	10	Male	Ad libitum / Food & water always accessible	6:30 am ON / 6:30 pm OFF	Noon (12:00pm)	2	NextSeq500 High Output	10 plates
Spindle_b1	1	Male	Ad libitum / Food & water always accessible	6:30 am ON / 6:30 pm OFF	Noon (12:00pm)	6	NextSeq500 High Output	13 plates - together with spindle_b2 & Mdx_b1
Spindle_b2	2	Male	Ad libitum / Food & water always accessible	6:30 am ON / 6:30 pm OFF	Noon (12:00pm)	8	NextSeq500 High Output	13 plates - together with spindle_b1 & Mdx_b1
Plates	Average size (bp)	Conc (ng/ul)
Uninjured_b1_p1	422	6.26
Uninjured_b1_p2	422	8.08
Uninjured_b1_p3	420	6.94
Uninjured_b1_p4	428	7.46
Uninjured_b1_p5	437	7.18
Uninjured_b2_p1	421	4.12
Uninjured_b2_p2	421	3.28
Uninjured_b2_p3	433	3.48
Uninjured_b2_p4	423	4.50
Uninjured_b2_p5	418	3.28
Uninjured_b2_p6	407	4.66
Uninjured_b3_p1	434	2.68
Uninjured_b3_p2	416	2.90
Uninjured_b3_p3	407	1.73
Uninjured_b3_p4	407	3.78
Uninjured_b3_p5	395	4.22
Uninjured_b3_p6	404	3.62
7 dpi_p1	429	6.62
7 dpi_p2	411	4.82
7 dpi_p3	435	6.16
7 dpi_p4	435	5.18
7 dpi_p5	434	5.84
7 dpi_p6	448	5.32
7 dpi_p7	437	5.7
7 dpi_p8	429	8.7
7 dpi_p9	419	3.34
7 dpi_p10	432	5.38
14 dpi_b1_p1	407	5.14
14 dpi_b1_p2	446	4.52
14 dpi_b1_p3	423	5.18
14 dpi_b1_p4	336	6.48
14 dpi_b1_p5	431	2.8
14 dpi_b1_p6	442	5.62
14 dpi_b1_p7	437	4.88
14 dpi_b1_p8	409	4.92
14 dpi_b1_p9	446	4.84
14 dpi_b1_p10	467	4.96
14 dpi_b2_p1	470	8.42
14 dpi_b2_p2	470	11.1
14 dpi_b2_p3	463	11.6
14 dpi_b2_p4	477	7.8
14 dpi_b2_p5	474	10.4
14 dpi_b2_p6	500	11.6
14 dpi_b2_p7	478	20.4
14 dpi_b2_p8	487	11.4
14 dpi_b2_p9	478	10.6
14 dpi_b2_p10	453	17.1
MDX_b1_p1	444	13.7
MDX_b1_p2	446	15.7
MDX_b1_p3	456	15.7
MDX_b1_p4	448	17.1
MDX_b1_p5	451	17.3
MDX_b1_p6	439	15.4
MDX_b1_p7	448	15.6
MDX_b1_p8	440	17
MDX_b1_p9	450	15.8
MDX_b1_p10	455	11.9
MDX_b2_p1	450	2.38
MDX_b2_p2	419	3.32
MDX_b2_p3	436	2.84
MDX_b2_p4	421	2.44
MDX_b2_p5	421	2.42
MDX_b2_p6	410	2.52
MDX_b2_p7	439	2.48
MDX_b2_p8	419	2.36
MDX_b2_p9	423	2.48
MDX_b2_p10	438	2.88
Spindle_b1_p1	472	12.7
Spindle_b2_p1	452	14.6
Spindle_b2_p2	451	13.6
