## Supplementary material for "Single-nucleus transcriptomics reveals functional compartmentalization in syncytial skeletal muscle cells": Table S6

### Sheet: Sheet1
RT-qPCR
Oligo	Sequence
β-actin For	GGCTGTATTCCCCTCCATCG
β-actin Rev	CCAGTTGGTAACAATGCCATGT
Pdgfrb For	TTCCAGGAGTGATACCAGCTT
Pdgfrb Rev	AGGGGGCGTGATGACTAGG
Col1a1 For	GCTCCTCTTAGGGGCCACT
Col1a1 Rev	CCACGTCTCACCATTGGGG
Col5a3 For	CGGGGTACTCCTGGTCCTAC
Col5a3 Rev	GCATCCCTACTTCCCCCTTG
Col6a1 For	CTGCTGCTACAAGCCTGCT
Col6a1 Rev	CCCCATAAGGTTTCAGCCTCA
Col6a3 For	GCTGCGGAATCACTTTGTGC
Col6a3 Rev	CACCTTGACACCTTTCTGGGT
Lrp1 For	ACTATGGATGCCCCTAAAACTTG
Lrp1 Rev	GCAATCTCTTTCACCGTCACA
Mgp For	GGCAACCCTGTGCTACGAAT
Mgp Rev	CCTGGACTCTCTTTTGGGCTTTA
Fstl1 For	CACGGCGAGGAGGAACCTA
Fstl1 Rev	TCTTGCCATTACTGCCACACA
Cilp For	ATGGCAGCAATCAAGACTTGG
Cilp Rev	AGGCTGGACTCTTCTCACTGA
Arrdc2 For	GTGGAAGTCGTGAACCACCG
Arrdc2 Rev	GCTGGAAGCTGAAGGGAAACT
Pfkfb3 For	CCCAGAGCCGGGTACAGAA
Pfkfb3 Rev	GGGGAGTTGGTCAGCTTCG
Gpt2 For	AACCATTCACTGAGGTAATCCGA
Gpt2 Rev	GGGCTGTTTAGTAGGTTTGGGTA
Smox For	TGGCCTGTAGTCGTGGAGT
Smox Rev	GCATGGCCTAAAGAAACTGGTG
Cish For	ATGGTCCTTTGCGTACAGGG
Cish Rev	GGAATGCCCCAGTGGGTAAG
DDIT4L For	CGGCCAGCATTTCAGAGTTG
DDIT4L Rev	CAGGGACCAAGACCTTAGAGC
Acta1 For	CCCAAAGCTAACCGGGAGAAG
Acta1 Rev	CCAGAATCCAACACGATGCC
Casq2 For	TGCTCATGGTGGGGGTTTATC
Casq2 Rev	AGGTTCGTGGTAATAGAGACAGA
Conventional FISH
Oligo	Sequence
Prkar1a For	CTGCACCACTGAATTACCGTA
Prkar1a Rev	ACAAGATAAGTGTGCCTCGTT
Ufsp1 For	CACTGCCCGTAGCTAGTCC
Ufsp1 Rev	CAGGCCCAAACTTGATCGC
Phldb2 For	GATGAGGAGTCTGTGTTCGAGG
Phldb2 Rev	GCCTCTCTAGCTTTTCCCTCTC
Col6a3 For	GCAGGCTAGTGTGTTCTCGT
Col6a3 Rev	CGTTGTCGGAGCCATCCAAA
Pdgfrb For	AGTGATACCAGCTTTAGTCCT
Pdgfrb Rev	GTTCACACTCACTGACACGTT
Tigd4 For	CAATGGTTGGCTGGATCGTTTT
Tigd4 Rev	CTTTGGAGACCTGAATCCTGCT
